# The BBS/CCT chaperonin complex ensures the localization of the adhesion G protein-coupled receptor ADGRV1 to primary cilia

**DOI:** 10.1101/2024.10.31.621306

**Authors:** Joshua Linnert, Deva Krupakar Kusuluri, Baran E. Güler, Sarita Rani Patnaik, Helen L. May-Simera, Uwe Wolfrum

**Author notes:** Corresponding author: Institute of Molecular Physiology, Molecular Cell Biology, Johannes Gutenberg University Mainz, Hanns-Dieter-Hüsch-Weg 17, 55128 Mainz, Germany. Authors contributed equally to this work. D. K. Kusuluri: Gena HealthX Private Limited, Business Development Centre, Rudolf-Diesel-Strasse 11, 69115 Heidelberg, GERMANY;, S. R. Patnaik: KAUST Smart-Health Initiative and Biological and Environmental Science and Engineering (BESE) Division, King Abdullah University of Science and Technology (KAUST), Jeddah, Saudi Arabia.

## Abstract

Primary cilia are antenna-like sensory organelles present on almost all eukaryotic cells. Their sensory capacity relies on receptors, in particular G-protein-coupled receptors (GPCRs) which localize to the ciliary membrane. Here we show that ADGRV1, a member of the GPCR subfamily of adhesion GPCRs, is part of a large protein network, interacting with numerous proteins of a comprehensive ciliary proteome. ADGRV1 is localized to the base of prototypic primary cilia in cultured cells and the modified primary cilia of retinal photoreceptors, where it interacts with TRiC/CCT chaperonins and the Bardet Biedl syndrome (BBS) chaperonin-like proteins. Knockdown of ADGRV1, CCT2 and 3, and BBS6 result in common ciliogenesis phenotypes, namely reduced ciliated cells combined with shorter primary cilia. In addition, the localization of ADGRV1 to primary cilia depends on the activity of a co-complex of TRiC/CCT chaperonins and the BBS chaperonin-like proteins. In the absence of components of the TRiC/CCT-BBS chaperonin co-complex, ADGRV1 is depleted from the base of the primary cilium and degraded via the proteasome. Defects in the TRiC/CCT-BBS chaperonin may lead to an overload of proteasomal degradation processes and imbalanced proteostasis. Dysfunction or absence of ADGRV1 from primary cilia may underly the pathophysiology of human Usher syndrome type 2 and epilepsy caused by mutations in *ADGRV1*.
