## Supplementary Table S2 Ciliary proteins in TAP data sets for "The BBS/CCT chaperonin complex ensures the localization of the adhesion G protein-coupled receptor ADGRV1 to primary cilia"

### Sheet: Sheet1
Supplementary Table S2: Ciliary proteins in TAP data sets
Gene	Protein	SF-N-ADGRV1a	SF-N-ADGRV1_CTF	SF-C-ADGRV1_CTF	SF-N-ADGRV1_ICD
ABCC4	ATP binding cassette subfamily C member 4(ABCC4)		X	X
ACTR1A	ARP1 actin-related protein 1 homolog A, centractin alpha (yeast) [Source:HGNC Symbol;Acc:167]	X
ACTR2	ARP2 actin related protein 2 homolog(ACTR2)		X
ADAM17	ADAM metallopeptidase domain 17(ADAM17)		X
AMBRA1	autophagy/beclin-1 regulator 1 [Source:HGNC Symbol;Acc:25990]	X
ANXA1	annexin A1 [Source:HGNC Symbol;Acc:533]		X
APOO	apolipoprotein O [Source:HGNC Symbol;Acc:28727]	X	X	X
APP	amyloid beta (A4) precursor protein [Source:HGNC Symbol;Acc:620]		X
ARF4	ADP ribosylation factor 4(ARF4)	X	X
ARFGEF2	ADP-ribosylation factor guanine nucleotide-exchange factor 2 (brefeldin A-inhibited) [Source:HGNC Symbol;Acc:15853]	X
ATP2A2	ATPase, Ca++ transporting, cardiac muscle, slow twitch 2 [Source:HGNC Symbol;Acc:812]	X	X	X
ATP2B4	ATPase, Ca++ transporting, plasma membrane 4 [Source:HGNC Symbol;Acc:817]			X
ATP6V0D1	ATPase, H+ transporting, lysosomal 38kDa, V0 subunit d1 [Source:HGNC Symbol;Acc:13724]		X	X
ATXN10	ataxin 10(ATXN10)	X	X	X
BAG6	BAG cochaperone 6(BAG6)	X	X	X
CCDC88A	coiled-coil domain containing 88A [Source:HGNC Symbol;Acc:25523]	X
CCT2	chaperonin containing TCP1 subunit 2(CCT2)	X	X
CCT3	chaperonin containing TCP1, subunit 3 (gamma) [Source:HGNC Symbol;Acc:1616]	X	X	X
CCT8	chaperonin containing TCP1, subunit 8 (theta) [Source:HGNC Symbol;Acc:1623]	X	X	X
CDK1	cyclin-dependent kinase 1 [Source:HGNC Symbol;Acc:1722]	X	X	X
CKAP5	cytoskeleton associated protein 5 [Source:HGNC Symbol;Acc:28959]	X
CUL7	cullin 7(CUL7)	X
DCTN1	dynactin 1 [Source:HGNC Symbol;Acc:2711]	X	X	X
DCTN2	dynactin 2 (p50) [Source:HGNC Symbol;Acc:2712]	X
DDX6	DEAD (Asp-Glu-Ala-Asp) box helicase 6 [Source:HGNC Symbol;Acc:2747]	X	X	X
DHRS3	dehydrogenase/reductase (SDR family) member 3 [Source:HGNC Symbol;Acc:17693]		X
DNAAF5	dynein axonemal assembly factor 5(DNAAF5)	X	X	X
DNAJA1	DnaJ (Hsp40) homolog, subfamily A, member 1 [Source:HGNC Symbol;Acc:5229]	X	X	X
DNAJA4	DnaJ (Hsp40) homolog, subfamily A, member 4 [Source:HGNC Symbol;Acc:14885]		X
DSTN	destrin (actin depolymerizing factor) [Source:HGNC Symbol;Acc:15750]	X
EEF1A1	eukaryotic translation elongation factor 1 alpha 1 [Source:HGNC Symbol;Acc:3189]	X	X	X
ELMOD2	ELMO/CED-12 domain containing 2 [Source:HGNC Symbol;Acc:28111]		X	X
FBF1	Fas binding factor 1(FBF1)	X
FLNA	filamin A(FLNA)	X
FSIP2	fibrous sheath interacting protein 2(FSIP2)	X
GALNT11	polypeptide N-acetylgalactosaminyltransferase 11(GALNT11)			X
GNAS	G protein subunit alpha Gαs encoded by GNAS complex locus [Source:HGNC Symbol;Acc:4392]	X
GNB1	G protein subunit beta 1(GNB1)	X		X
HSP90AA1	heat shock protein 90 alpha family class A member 1	X	X	X
HSP90AB1	heat shock protein 90kDa alpha (cytosolic), class B member 1 [Source:HGNC Symbol;Acc:5258]	X	X	X
HSP90B1	heat shock protein 90kDa beta (Grp94), member 1 [Source:HGNC Symbol;Acc:12028]	X	X
HSPA1L	heat shock 70kDa protein 1-like [Source:HGNC Symbol;Acc:5234]				X
HSPA4L	heat shock 70kDa protein 4-like [Source:HGNC Symbol;Acc:17041]	X	X	X	X
HSPA8	heat shock protein family A (Hsp70) member 8(HSPA8)	X	X	X
HSPBP1	HSPA (heat shock 70kDa) binding protein, cytoplasmic cochaperone 1 [Source:HGNC Symbol;Acc:24989]		X
HUWE1	HECT, UBA and WWE domain containing 1, E3 ubiquitin protein ligase [Source:HGNC Symbol;Acc:30892]	X	X	X
IGF1R	nsulin like growth factor 1 receptor(IGF1R)	X	X	X
IPO5	importin 5 [Source:HGNC Symbol;Acc:6402]		X	X
IQCB1	IQ motif containing B1(IQCB1)	X
KIF5A	kinesin family member 5A [Source:HGNC Symbol;Acc:6323]	X
MAPK1	microtubule associated protein RP/EB family member 1(MAPRE1)				X
MAPK3	mitogen-activated protein kinase 15(MAPK15)				X
NME3	NME/NM23 nucleoside diphosphate kinase 3(NME3)	X	X	X
NTPCR	nucleoside-triphosphatase, cancer-related [Source:HGNC Symbol;Acc:28204]	X	X
NUBP2	nucleotide binding protein 2 [Source:HGNC Symbol;Acc:8042]	X	X	X
NUDT16L1	nudix hydrolase 16 like 1(NDUT16L1)		X
NUP205	nucleoporin 205(NUP205)	X	X	X
NUP93	nucleoporin 93(NUP93)	X	X	X
NUP98	nucleoporin 98(NUP98)			X
PIGS	phosphatidylinositol glycan anchor biosynthesis, class S [Source:HGNC Symbol;Acc:14937]	X	X	X
PIK3R4	phosphoinositide-3-kinase regulatory subunit 4(PIK3R4)		X	X
PKM	pyruvate kinase, muscle [Source:HGNC Symbol;Acc:9021]	X	X	X
PLCB4	phospholipase C, beta 4 [Source:HGNC Symbol;Acc:9059]		X
POMK	protein-O-mannose kinase(POMK)		X
POR	P450 (cytochrome) oxidoreductase [Source:HGNC Symbol;Acc:9208]		X	X
PPP2R1A	protein phosphatase 2, regulatory subunit A, alpha [Source:HGNC Symbol;Acc:9302]	X	X	X
PRDX1	peroxiredoxin 1(PRDX1)	X	X
PRPF31	pre-mRNA processing factor 31(PRPF31)	X
PRPF6	pre-mRNA processing factor 6(PRPF6)	X	X	X
PSEN1	presenilin 1 [Source:HGNC Symbol;Acc:9508]		X	X
PSEN2	presenilin 2 (Alzheimer disease 4) [Source:HGNC Symbol;Acc:9509]			X
PSMC2	proteasome (prosome, macropain) 26S subunit, ATPase, 2 [Source:HGNC Symbol;Acc:9548]	X	X	X
PSMC5	proteasome (prosome, macropain) 26S subunit, ATPase, 5 [Source:HGNC Symbol;Acc:9552]	X	X	X
RAB10	RAB10, member RAS oncogene family(RAB10)		X	X
RAB29	RAB29, member RAS oncogene family(RAB29)		X
RAB34	RAB3A interacting protein(RAB3IP)	X
RAB8A	RAB8A, member RAS oncogene family(RAB8A)		X	X
RAN	RAN, member RAS oncogene family(RAN)	X	X	X
RANBP1	RAN binding protein 1(RANBP1)	X	X
RP1	retinitis pigmentosa 1 (autosomal dominant)(RP1)	X
RUVBL1	RuvB like AAA ATPase 1(RUVBL1)	X	X	X	X
RUVBL2	RuvB like AAA ATPase 2(RUVBL2)	X	X	X	X
SEC61A2	Sec61 alpha 2 subunit (S. cerevisiae) [Source:HGNC Symbol;Acc:17702]		X	X
SEC63	SEC63 homolog (S. cerevisiae) [Source:HGNC Symbol;Acc:21082]	X	X	X
SEPT7	septin 7(SEPT7)	X
SF3B2	splicing factor 3b, subunit 2, 145kDa [Source:HGNC Symbol;Acc:10769]	X
SKP1	S-phase kinase-associated protein 1 [Source:HGNC Symbol;Acc:10899]		X	X
SMO	smoothened, frizzled class receptor(SMO)		X
SYNE2	spectrin repeat containing nuclear envelope protein 2(SYNE2)			X
TNPO1	transportin 1(TNPO1)	X	X	X
TRRAP	transformation/transcription domain associated protein(TRRAP)			X
TTC17	tetratricopeptide repeat domain 17(TTC17)	X
TUBA1A	tubulin alpha 1a(TUBA1A)		X	X
TUBA1B	tubulin, alpha 1b [Source:HGNC Symbol;Acc:18809]	X	X	X
TUBA1C	tubulin alpha 1c(TUBA1C)	X	X	X
TUBA4A	tubulin alpha 4a(TUBA4A)		X
TUBB	tubulin, beta class I [Source:HGNC Symbol;Acc:20778]	X	X	X
TUBB2A	tubulin beta 2A class IIa(TUBB2A)		X	X
TUBB2B	tubulin beta 2B class IIb(TUBB2B)	X	X	X
TUBB4A	tubulin, beta 4A class IVa [Source:HGNC Symbol;Acc:20774]	X	X	X
TUBB4B	tubulin beta 4B class IVb(TUBB4B)	X	X	X
TUBG1	tubulin, gamma 1 [Source:HGNC Symbol;Acc:12417]		X
TUBGCP2	tubulin gamma complex associated protein 2(TUBGCP2)		X	X
TUBGCP4	tubulin gamma complex associated protein 4(TUBGCP4)			X
TXNDC15	thioredoxin domain containing 15(TXNDC15)		X
UBR5	ubiquitin protein ligase E3 component n-recognin 5(UBR5)			X
USH1C	USH1 protein network component harmonin(USH1C), deaf-blindness				X
USP9X	ubiquitin specific peptidase 9, X-linked(USP9X)		X
VCP	valosin containing protein(VCP)	X	X	X
VDAC3	voltage dependent anion channel 3(VDAC3)	X	X	X
VPS4A	vacuolar protein sorting 4 homolog A(VPS4A)	X	X	X
WHRN	USH2 protein network component whirlin(WHRN), deaf-blindness USH2C				X
YIF1B	Yip1 interacting factor homolog B, membrane trafficking protein(YIF1B)		X	X
YWHAE	tyrosine 3-monooxygenase/tryptophan 5-monooxygenase activation protein, epsilon polypeptide [Source:HGNC Symbol;Acc:12851]	X	X	X
YWHAG	tyrosine 3-monooxygenase/tryptophan 5-monooxygenase activation protein, gamma polypeptide [Source:HGNC Symbol;Acc:12852]			X
YWHAQ	tyrosine 3-monooxygenase/tryptophan 5-monooxygenase activation protein, theta polypeptide [Source:HGNC Symbol;Acc:12854]		X	X
