## Supplementary Table S3 GO term USH2C fibroblasts for "The BBS/CCT chaperonin complex ensures the localization of the adhesion G protein-coupled receptor ADGRV1 to primary cilia"

### Sheet: ClueGO Results
Supplementary Table S3: Gene Ontology (GO) term analysis of DEGs in USH2C patient-derived fibroblasts
ID	Term	Ontology Source	Term PValue	Term PValue Corrected with Bonferroni step down	Group PValue	Group PValue Corrected with Bonferroni step down	GOLevels	GOGroups	% Associated Genes	Nr. Genes	Associated Genes Found
GO:0005737	cytoplasm	GO_CellularComponent-EBI-UniProt-GOA-ACAP-ARAP_12.06.2024_00h00	4.61356e-09	4.8673e-06	4.61356e-09	3.69085e-08	[2, 3]	Group00	4.07789	289	[ABCA8, ABCB1, ABI3, ACKR3, ACOT1, ACOT11, ACTA2, ADAM28, ADAP2, ADCY2, ADCY4, ADCY8, ADRA2C, AFAP1L2, AFF3, AKAP12, AKAP6, ALDH1A1, ALDH1A2, ALDH1B1, ALX1, AMH, ANKRD2, ANXA3, APOE, AQP1, AQP7, ARHGAP45, ARSL, ARTN, ATP8A1, ATP8A2, BACE2, BAIAP2L2, BAIAP3, BATF3, BDKRB2, BIRC3, BST2, C10orf90, CA5B, CACNA1G, CAMK1D, CARD9, CASZ1, CAVIN2, CBS, CCDC110, CCDC184, CCN4, CD74, CDH13, CDH2, CDS1, CELS…
GO:0005886	plasma membrane	GO_CellularComponent-EBI-UniProt-GOA-ACAP-ARAP_12.06.2024_00h00	4.86774e-13	5.15494e-10	4.86774e-13	5.35451e-12	[3]	Group01	8.26697	218	[ABCA8, ABCB1, ACKR3, ACVR1C, ADAM12, ADAM22, ADAM28, ADAP2, ADCY2, ADCY8, ADGRB3, ADRA2C, ADTRP, AFAP1L2, AGTR1, AJAP1, AKAP12, ALPL, AMH, ANO4, ANXA3, AQP1, AQP7, ARHGAP44, ARHGAP45, ATP1B1, ATP8A1, ATP8A2, BACE2, BAIAP3, BDKRB2, BMP2, BST2, C10orf90, C5AR2, CACNA1G, CACNB4, CACNG4, CACNG7, CADM1, CAVIN2, CCR1, CD74, CD82, CDH13, CDH2, CDH6, CDH8, CELSR1, CFH, CHRM2, CLDN7, CLEC12B, CLEC1B, CLE…
GO:0098797	plasma membrane protein complex	GO_CellularComponent-EBI-UniProt-GOA-ACAP-ARAP_12.06.2024_00h00	3.37041e-07	0.000352882	3.37041e-07	2.35929e-06	[3, 4]	Group02	12.6623	39	[ACVR1C, ATP1B1, BMP2, CACNB4, CACNG4, CACNG7, CDH2, DMD, DRD1, ERBB3, GABBR2, GJA3, GLRB, GRIN2D, HLA-B, HLA-DMA, HLA-DMB, HLA-DPA1, HLA-DRA, HLA-DRB1, HLA-F, IL18R1, ITGA11, ITGA2, JUP, KCNA1, KCNA4, KCNAB1, KCNB1, KCND2, KCND3, KCNH1, KCNMB4, KCNQ5, MPP7, NOXA1, PSG4, PSG9, SGCD]
GO:0003700	DNA-binding transcription factor activity	GO_BiologicalProcess-EBI-UniProt-GOA-ACAP-ARAP_12.06.2024_00h00	1.84027e-06	0.00191756	1.84027e-06	1.10416e-05	[7, 8, 9, 10]	Group03	9.30233	72	[ALX1, ANXA3, ARID5B, ASIC2, ATF3, BATF3, BCL11A, BEX1, BMP2, CAMK1D, CARD9, CASZ1, CMKLR1, CREB5, EBF4, EN1, EPAS1, ERG, ETV1, FOS, FOXC2, FOXF1, FOXP2, FZD4, GATA6, GLI2, GPER1, HAND1, HAND2, HEYL, HIF3A, HLF, HOXB13, HOXD9, IL18R1, IRF4, JUP, KLF8, MEF2C, MITF, MYB, MYBL1, MYOCD, NFIA, NKX2-5, NKX2-6, NR4A3, NR5A2, PAX6, PAX8, PDE3A, PGR, PLPP3, PPARG, PRDM16, PRRX1, PSG1, PTGIS, RGCC, RIPK3, …
GO:0000981	DNA-binding transcription factor activity, RNA polymerase II-specific	GO_BiologicalProcess-EBI-UniProt-GOA-ACAP-ARAP_12.06.2024_00h00	1.85901e-05	0.0190176	1.84027e-06	1.10416e-05	[8, 9, 10, 11]	Group03	10.0427	47	[ALX1, ATF3, BATF3, BCL11A, CASZ1, EBF4, EN1, EPAS1, ERG, ETV1, FOS, FOXC2, FOXF1, GATA6, GPER1, HAND1, HAND2, HEYL, HIF3A, HLF, HOXB13, HOXD9, IRF4, KLF8, MEF2C, MITF, MYB, MYBL1, NFIA, NKX2-5, NKX2-6, NR4A3, NR5A2, PAX6, PDE3A, PGR, PPARG, PRDM16, PRRX1, PSG1, SHOX, SIX1, SNAI1, SOX18, SRY, TFAP2A, TLX2]
GO:0009790	embryo development	GO_BiologicalProcess-EBI-UniProt-GOA-ACAP-ARAP_12.06.2024_00h00	1.9045e-05	0.019464	1.9045e-05	3.80899e-05	[3, 4]	Group04	13.4831	24	[ACVR1C, AFF3, ALDH1A2, CHD7, COL7A1, COL8A1, DACT1, FBN2, FOXF1, HAND1, ITGA2, KBTBD8, LAMA3, LAMB3, LFNG, NKX2-6, NOG, PCSK5, RARRES2, SMAD6, STOX2, TFAP2A, WNT4, WNT5A]
GO:0009792	embryo development ending in birth or egg hatching	GO_BiologicalProcess-EBI-UniProt-GOA-ACAP-ARAP_12.06.2024_00h00	9.26693e-06	0.00954494	1.9045e-05	3.80899e-05	[4, 5]	Group04	23.5294	12	[ACVR1C, ALDH1A2, CHD7, DACT1, FOXF1, HAND1, KBTBD8, LFNG, NOG, PCSK5, STOX2, WNT5A]
GO:0043009	chordate embryonic development	GO_BiologicalProcess-EBI-UniProt-GOA-ACAP-ARAP_12.06.2024_00h00	3.50139e-05	0.0355391	1.9045e-05	3.80899e-05	[5, 6]	Group04	22.449	11	[ACVR1C, ALDH1A2, CHD7, DACT1, FOXF1, HAND1, KBTBD8, LFNG, NOG, PCSK5, WNT5A]
GO:0040012	regulation of locomotion	GO_BiologicalProcess-EBI-UniProt-GOA-ACAP-ARAP_12.06.2024_00h00	8.71625e-06	0.00898645	4.10158e-06	2.05079e-05	[2, 3]	Group05	9.3702	61	[ABI3, ACVR1C, ADTRP, AMH, ANXA3, APOE, BST2, C5AR2, CAMK1D, CARD10, CCR1, CD74, CDH13, CHRD, CMKLR1, CXCL12, DOCK8, EFNB2, EPHA4, F2R, F7, FAM107A, FERMT1, FGF10, FGF16, FZD4, GAS6, GPER1, HYAL1, IGFBP5, JUP, KRT16, LRRC15, LYN, MEF2C, MET, MGAT5, MITF, NGFR, NOG, NR4A3, NTF3, PDGFA, PLAU, PLPP3, PLXNB3, PPARG, PRR5L, PSG1, PTGER4, PTK2B, RARRES2, RGCC, RIPOR2, SMOC2, SNAI1, SPINT2, TEK, TNFSF18…
GO:0016477	cell migration	GO_BiologicalProcess-EBI-UniProt-GOA-ACAP-ARAP_12.06.2024_00h00	1.74347e-06	0.00181844	4.10158e-06	2.05079e-05	[3]	Group05	9.17874	76	[ABI3, ACVR1C, ADTRP, AGTR1, AMH, ANXA3, APOE, BST2, C5AR2, CAMK1D, CARD10, CCR1, CD74, CD9, CDH13, CHRD, CMKLR1, CXCL12, CXCL6, DISC1, DOCK8, EDNRB, EFNB2, EPHA4, F2R, F7, FAM107A, FERMT1, FGF10, FGF16, FZD4, GAS6, GPER1, HOXB9, HYAL1, IGFBP5, ITGA11, ITGA2, JUP, KRT16, L1CAM, LPAR1, LRRC15, LYN, MEF2C, MET, MGAT5, MITF, NGFR, NOG, NR4A3, NTF3, PDGFA, PLAU, PLPP3, PLXNB3, PPARG, PRR5L, PRSS3, PS…
GO:2000145	regulation of cell motility	GO_BiologicalProcess-EBI-UniProt-GOA-ACAP-ARAP_12.06.2024_00h00	2.45403e-05	0.0250557	4.10158e-06	2.05079e-05	[3, 4]	Group05	9.23318	59	[ABI3, ACVR1C, ADTRP, AMH, ANXA3, APOE, BST2, C5AR2, CAMK1D, CARD10, CCR1, CD74, CDH13, CHRD, CMKLR1, CXCL12, DOCK8, EPHA4, F2R, F7, FAM107A, FERMT1, FGF10, FGF16, FZD4, GAS6, GPER1, HYAL1, IGFBP5, JUP, KRT16, LRRC15, LYN, MEF2C, MET, MGAT5, MITF, NGFR, NOG, NR4A3, NTF3, PDGFA, PLAU, PLPP3, PLXNB3, PPARG, PRR5L, PSG1, PTGER4, PTK2B, RARRES2, RGCC, RIPOR2, SMOC2, SNAI1, SPINT2, TEK, TNFSF18, WNT5A]
GO:0030334	regulation of cell migration	GO_BiologicalProcess-EBI-UniProt-GOA-ACAP-ARAP_12.06.2024_00h00	1.0035e-05	0.010316	4.10158e-06	2.05079e-05	[4, 5]	Group05	9.52381	58	[ABI3, ACVR1C, ADTRP, AMH, ANXA3, APOE, BST2, C5AR2, CAMK1D, CARD10, CCR1, CD74, CDH13, CHRD, CMKLR1, CXCL12, DOCK8, EPHA4, F2R, F7, FAM107A, FERMT1, FGF10, FGF16, FZD4, GAS6, GPER1, HYAL1, IGFBP5, JUP, KRT16, LRRC15, LYN, MEF2C, MET, MGAT5, MITF, NGFR, NOG, NR4A3, NTF3, PDGFA, PLAU, PLPP3, PLXNB3, PPARG, PRR5L, PSG1, PTGER4, PTK2B, RARRES2, RGCC, RIPOR2, SMOC2, SNAI1, TEK, TNFSF18, WNT5A]
GO:0072359	circulatory system development	GO_BiologicalProcess-EBI-UniProt-GOA-ACAP-ARAP_12.06.2024_00h00	4.12616e-09	4.35722e-06	4.12616e-09	3.71354e-08	[4, 5]	Group06	12.095	56	[ACTA2, ADAM12, ADAP2, ADTRP, AGTR1, ANXA3, AQP1, BMP2, CARD10, CDH13, CHD7, CNTN1, CPE, CXCL12, EFNB2, FGF16, FOXC2, FOXF1, FZD4, GATA6, GPER1, HAND1, HAND2, HOXB13, HYAL1, JUP, LEP, MCAM, MEF2C, MYL3, MYOCD, NEBL, NGFR, NKX2-5, NKX2-6, PAX6, PDE3B, PDGFA, PPARG, PSG1, PTGIS, RGCC, SEMA6A, SFRP2, SMAD6, SMOC2, SOX18, SOX6, STAB1, TBX18, TEK, TGM2, WNT4, WNT5A, XDH, ZFPM2]
GO:0007507	heart development	GO_BiologicalProcess-EBI-UniProt-GOA-ACAP-ARAP_12.06.2024_00h00	4.75731e-06	0.00493808	4.12616e-09	3.71354e-08	[4, 5, 6]	Group06	15.9091	21	[ADAP2, BMP2, CHD7, CPE, FOXC2, FOXF1, GATA6, GPER1, HAND1, HAND2, MEF2C, MYL3, MYOCD, NEBL, NKX2-5, NKX2-6, SFRP2, SMAD6, SOX6, TBX18, ZFPM2]
GO:0003206	cardiac chamber morphogenesis	GO_BiologicalProcess-EBI-UniProt-GOA-ACAP-ARAP_12.06.2024_00h00	4.92824e-05	0.0497259	4.12616e-09	3.71354e-08	[3, 4, 5, 6, 7, 8]	Group06	29.6296	8	[CPE, FOXF1, GATA6, HAND1, MYL3, NKX2-5, SFRP2, ZFPM2]
GO:0003208	cardiac ventricle morphogenesis	GO_BiologicalProcess-EBI-UniProt-GOA-ACAP-ARAP_12.06.2024_00h00	4.43312e-05	0.0448189	4.12616e-09	3.71354e-08	[4, 5, 6, 7, 8, 9]	Group06	35	7	[CPE, FOXF1, HAND1, MYL3, NKX2-5, SFRP2, ZFPM2]
GO:0042611	MHC protein complex	GO_CellularComponent-EBI-UniProt-GOA-ACAP-ARAP_12.06.2024_00h00	4.63405e-06	0.00481478	4.63405e-06	1.85362e-05	[4, 5]	Group07	46.6667	7	[HLA-B, HLA-DMA, HLA-DMB, HLA-DPA1, HLA-DRA, HLA-DRB1, HLA-F]
GO:0042613	MHC class II protein complex	GO_CellularComponent-EBI-UniProt-GOA-ACAP-ARAP_12.06.2024_00h00	4.07934e-05	0.0413238	4.63405e-06	1.85362e-05	[5, 6]	Group07	55.5556	5	[HLA-DMA, HLA-DMB, HLA-DPA1, HLA-DRA, HLA-DRB1]
GO:0002503	peptide antigen assembly with MHC class II protein complex	GO_BiologicalProcess-EBI-UniProt-GOA-ACAP-ARAP_12.06.2024_00h00	7.42323e-06	0.00767562	4.63405e-06	1.85362e-05	[5, 7, 8]	Group07	100	4	[HLA-DMA, HLA-DMB, HLA-DRA, HLA-DRB1]
GO:0002399	MHC class II protein complex assembly	GO_BiologicalProcess-EBI-UniProt-GOA-ACAP-ARAP_12.06.2024_00h00	7.42323e-06	0.00767562	4.63405e-06	1.85362e-05	[7]	Group07	100	4	[HLA-DMA, HLA-DMB, HLA-DRA, HLA-DRB1]
GO:0023052	signaling	GO_BiologicalProcess-EBI-UniProt-GOA-ACAP-ARAP_12.06.2024_00h00	9.34291e-06	0.00961386	9.34291e-06	2.80287e-05	[2, 3]	Group08	6.89092	211	[ACKR3, ACVR1C, ADRA2C, AFAP1L2, AGTR1, AKAP12, AMH, APOE, AQP1, ARTN, ATF3, BAIAP3, BDKRB2, BMP2, CACNG4, CACNG7, CARD10, CARD9, CCR1, CD74, CDH13, CHD7, CHRD, CHRM2, CHRNA5, CHRNE, CLEC12B, CLEC1B, CMKLR1, CNKSR2, CNTN1, CPE, CX3CR1, CXCL12, CXCL6, CYP19A1, DACT1, DEPTOR, DISC1, DKK2, DKK3, DLL1, DOK5, DRD1, EDNRB, EFNB2, EPHA4, EPOR, ERBB3, ERRFI1, F2R, F7, FAIM2, FGF10, FGF16, FGFR3, FOS, FOX…
GO:0007165	signal transduction	GO_BiologicalProcess-EBI-UniProt-GOA-ACAP-ARAP_12.06.2024_00h00	1.53638e-05	0.0157478	9.34291e-06	2.80287e-05	[2, 3, 4]	Group08	6.8942	202	[ACKR3, ACVR1C, ADRA2C, AFAP1L2, AGTR1, AKAP12, AMH, APOE, AQP1, ARTN, ATF3, BAIAP3, BDKRB2, BMP2, CACNG4, CACNG7, CARD10, CARD9, CCR1, CD74, CDH13, CHRD, CHRM2, CHRNA5, CHRNE, CLEC12B, CLEC1B, CMKLR1, CNKSR2, CNTN1, CPE, CX3CR1, CXCL12, CXCL6, DACT1, DEPTOR, DISC1, DKK2, DKK3, DLL1, DOK5, DRD1, EDNRB, EFNB2, EPHA4, EPOR, ERBB3, ERRFI1, F2R, F7, FAIM2, FGF10, FGF16, FGFR3, FOS, FOXC2, FZD4, G0S2,…
GO:0007166	cell surface receptor signaling pathway	GO_BiologicalProcess-EBI-UniProt-GOA-ACAP-ARAP_12.06.2024_00h00	6.68282e-08	7.03033e-05	9.34291e-06	2.80287e-05	[3, 4, 5]	Group08	8.43621	123	[ACKR3, ACVR1C, AFAP1L2, AMH, APOE, ARTN, ATF3, BMP2, CACNG4, CACNG7, CCR1, CD74, CDH13, CHRD, CHRM2, CHRNA5, CHRNE, CLEC12B, CNTN1, CPE, CX3CR1, CXCL12, DACT1, DEPTOR, DISC1, DKK2, DKK3, DLL1, DOK5, DRD1, EFNB2, EPHA4, EPOR, ERBB3, ERRFI1, F7, FAIM2, FGF10, FGFR3, FOS, FOXC2, FZD4, G0S2, GAS6, GDF5, GDF6, GFRA1, GHR, GLI2, GLRB, GPC3, GPC4, GPER1, GRIN2D, HCLS1, HEYL, HLA-DPA1, HLA-DRB1, IFI27, …
GO:0007167	enzyme-linked receptor protein signaling pathway	GO_BiologicalProcess-EBI-UniProt-GOA-ACAP-ARAP_12.06.2024_00h00	5.88699e-06	0.00609892	9.34291e-06	2.80287e-05	[4, 5, 6]	Group08	10.3093	50	[ACVR1C, AFAP1L2, AMH, ARTN, BMP2, CDH13, CHRD, CNTN1, DACT1, DOK5, EFNB2, EPHA4, ERBB3, ERRFI1, F7, FGF10, FGFR3, FOS, FOXC2, GDF5, GDF6, GFRA1, GHR, GPER1, IGFBP5, INHBB, LTBP1, LYN, NOG, NPR1, NR4A3, NTF3, NTRK2, PDGFA, PLCE1, PPARG, PRDM16, PRLR, PSG4, PSG9, PTK2B, RARRES2, SEMA6A, SMAD6, SMOC2, SOCS2, SOX11, TEK, TGFA, XDH]
GO:0007169	cell surface receptor protein tyrosine kinase signaling pathway	GO_BiologicalProcess-EBI-UniProt-GOA-ACAP-ARAP_12.06.2024_00h00	1.77602e-05	0.0181865	9.34291e-06	2.80287e-05	[5, 6, 7]	Group08	11.4094	34	[AFAP1L2, ARTN, BMP2, CDH13, CNTN1, DOK5, EFNB2, EPHA4, ERBB3, ERRFI1, F7, FGF10, FGFR3, FOXC2, GFRA1, GHR, GPER1, IGFBP5, LYN, NOG, NR4A3, NTF3, NTRK2, PDGFA, PLCE1, PRLR, PTK2B, RARRES2, SEMA6A, SMOC2, SOCS2, TEK, TGFA, XDH]
GO:0004888	transmembrane signaling receptor activity	GO_MolecularFunction-EBI-UniProt-GOA-ACAP-ARAP_12.06.2024_00h00	3.87764e-08	4.08316e-05	1.59124e-10	1.59124e-09	[3]	Group09	11.9904	50	[ACKR3, ACVR1C, ADRA2C, AGTR1, BDKRB2, CACNG4, CACNG7, CCR1, CD74, CHRM2, CHRNA5, CLEC1B, CX3CR1, EDNRB, EPOR, ERRFI1, F2R, FGFR3, FZD4, GABBR2, GFRA1, GIPR, GPR37, GPR4, GPR78, GRIN2D, GRPR, HLA-DRB1, HTR1F, IL18R1, IL1R1, IL21R, IL3RA, IL4R, ITGA11, ITGA2, LGR4, LHCGR, LPAR1, NGFR, NTRK2, OSCAR, P2RY1, P2RY12, PLXNB3, PRLR, PTGER4, PTH1R, ROR1, TEK]
GO:0140375	immune receptor activity	GO_MolecularFunction-EBI-UniProt-GOA-ACAP-ARAP_12.06.2024_00h00	4.60711e-05	0.0465319	1.59124e-10	1.59124e-09	[3]	Group09	17.9487	14	[ACKR3, CCR1, CD74, CX3CR1, EPOR, FZD4, GFRA1, HLA-DRB1, IL18R1, IL1R1, IL21R, IL3RA, IL4R, PRLR]
GO:0007186	G protein-coupled receptor signaling pathway	GO_BiologicalProcess-EBI-UniProt-GOA-ACAP-ARAP_12.06.2024_00h00	2.04937e-07	0.000214979	1.59124e-10	1.59124e-09	[3, 4, 5]	Group09	12.2222	44	[ACKR3, ADRA2C, AGTR1, AKAP12, APOE, BAIAP3, BDKRB2, CCR1, CHRM2, CMKLR1, CX3CR1, CXCL12, DRD1, EDNRB, F2R, GABBR2, GIPR, GLRB, GPER1, GPR37, GPR4, GPR78, GPRASP1, GRP, GRPR, GTF2H2, HTR1F, LGR4, LHCGR, LPAR1, LYN, MET, MRAP2, P2RY1, P2RY12, PDE3A, PLCB4, PLCE1, PREX2, PTGER4, PTH1R, PTK2B, TGM2, UCN2]
GO:0004930	G protein-coupled receptor activity	GO_BiologicalProcess-EBI-UniProt-GOA-ACAP-ARAP_12.06.2024_00h00	7.93828e-06	0.0081923	1.59124e-10	1.59124e-09	[4, 5, 6]	Group09	14.557	23	[ACKR3, ADRA2C, AGTR1, BDKRB2, CCR1, CHRM2, CX3CR1, EDNRB, F2R, GABBR2, GIPR, GPR37, GPR4, GPR78, GRPR, HTR1F, LGR4, LHCGR, LPAR1, P2RY1, P2RY12, PTGER4, PTH1R]
GO:0004896	cytokine receptor activity	GO_BiologicalProcess-EBI-UniProt-GOA-ACAP-ARAP_12.06.2024_00h00	7.02322e-06	0.00726903	1.59124e-10	1.59124e-09	[5, 6, 7]	Group09	22.4138	13	[ACKR3, CCR1, CD74, CX3CR1, EPOR, FZD4, GFRA1, IL18R1, IL1R1, IL21R, IL3RA, IL4R, PRLR]
GO:0006690	icosanoid metabolic process	GO_BiologicalProcess-EBI-UniProt-GOA-ACAP-ARAP_12.06.2024_00h00	3.65197e-05	0.037031	3.65197e-05	3.65197e-05	[6]	Group10	19.403	13	[AMH, CD74, CES1, CYP1B1, GGT5, GSTM1, MGST2, PLA2G5, PTGDS, PTGES, PTGIS, PTGS1, PTGS2]
GO:0046456	icosanoid biosynthetic process	GO_BiologicalProcess-EBI-UniProt-GOA-ACAP-ARAP_12.06.2024_00h00	3.26078e-06	0.00339121	3.65197e-05	3.65197e-05	[6, 7]	Group10	31.25	10	[AMH, CD74, GGT5, MGST2, PLA2G5, PTGDS, PTGES, PTGIS, PTGS1, PTGS2]
GO:0006692	prostanoid metabolic process	GO_BiologicalProcess-EBI-UniProt-GOA-ACAP-ARAP_12.06.2024_00h00	3.46383e-05	0.0351925	3.65197e-05	3.65197e-05	[6, 7, 9]	Group10	27.2727	9	[AMH, CD74, CES1, GSTM1, PTGDS, PTGES, PTGIS, PTGS1, PTGS2]
GO:0006693	prostaglandin metabolic process	GO_BiologicalProcess-EBI-UniProt-GOA-ACAP-ARAP_12.06.2024_00h00	2.6408e-05	0.0269361	3.65197e-05	3.65197e-05	[7, 8, 10]	Group10	28.125	9	[AMH, CD74, CES1, GSTM1, PTGDS, PTGES, PTGIS, PTGS1, PTGS2]
GO:0046457	prostanoid biosynthetic process	GO_BiologicalProcess-EBI-UniProt-GOA-ACAP-ARAP_12.06.2024_00h00	3.01728e-05	0.0307159	3.65197e-05	3.65197e-05	[7, 8, 9, 10]	Group10	36.8421	7	[AMH, CD74, PTGDS, PTGES, PTGIS, PTGS1, PTGS2]
GO:0001516	prostaglandin biosynthetic process	GO_BiologicalProcess-EBI-UniProt-GOA-ACAP-ARAP_12.06.2024_00h00	3.01728e-05	0.0307159	3.65197e-05	3.65197e-05	[8, 9, 10, 11]	Group10	36.8421	7	[AMH, CD74, PTGDS, PTGES, PTGIS, PTGS1, PTGS2]
GO:0007275	multicellular organism development	GO_BiologicalProcess-EBI-UniProt-GOA-ACAP-ARAP_12.06.2024_00h00	1.45746e-15	1.54637e-12	2.48157e-15	2.97789e-14	[2, 3]	Group11	10.2098	146	[ACKR3, ACTA2, ACVR1C, ADAM12, ADAP2, ADRA2C, ADTRP, AFF3, AGTR1, AJAP1, ALDH1A2, AMH, ANXA3, APOE, AQP1, B3GNT5, BMP2, CAMK1D, CARD10, CCR1, CD74, CD9, CDH13, CDK18, CHD7, CHRD, CHRDL1, CNTN1, COL7A1, COL8A1, CPE, CPNE5, CXCL12, CYP26B1, DACT1, DISC1, DKK3, DNAH11, EFNB2, EPHA5, FBN2, FGF10, FGF16, FOXC2, FOXF1, FOXP2, FZD4, GAS6, GATA6, GDF5, GDF6, GLRB, GPER1, HAND1, HAND2, HCLS1, HLA-B, HLA-D…
GO:0009653	anatomical structure morphogenesis	GO_BiologicalProcess-EBI-UniProt-GOA-ACAP-ARAP_12.06.2024_00h00	1.11342e-07	0.000117021	2.48157e-15	2.97789e-14	[2, 3]	Group11	9.45495	85	[ADAM12, ADGRB3, ADTRP, AFF3, AGTR1, AJAP1, AMH, ANXA3, AQP1, BMP2, CARD10, CDH13, CHD7, CNTN1, COL7A1, COL8A1, CPE, CPNE5, CYP26B1, EFNB2, ERMN, FBN2, FERMT1, FGF10, FGF16, FOXC2, FOXF1, FZD4, GATA6, GLI2, HAND1, HOXB13, HYAL1, ITGA2, JUP, KBTBD8, L1CAM, LAMA3, LAMB3, LEP, LFNG, LGI1, MAP2, MAPT, MCAM, MET, MYL3, MYOM2, NEBL, NGFR, NKX2-5, NOG, P2RY1, PAX6, PAX8, PDE3B, PPARG, PSG1, PTGIS, PTK2B…
GO:0050793	regulation of developmental process	GO_BiologicalProcess-EBI-UniProt-GOA-ACAP-ARAP_12.06.2024_00h00	2.19713e-07	0.000230259	2.48157e-15	2.97789e-14	[2, 3]	Group11	9.14697	89	[ADAM12, ADRA2C, AGTR1, AJAP1, ALX1, ANKRD2, ANXA3, APOE, AQP1, ASIC2, BMP2, CAMK1D, CCN4, CCR1, CD74, CDK18, CHRD, CNTN1, CPNE5, CXCL12, DISC1, EPHA4, ERMN, FGF16, GAS6, GATA6, GDF5, GDF6, GHR, GPER1, HCLS1, HLA-B, HLA-DRA, HLA-DRB1, HPSE, HYAL1, JUP, L3MBTL1, LEP, LFNG, LMO3, LOXL3, MAPT, MARK1, MEF2C, MSTN, MYB, MYOCD, NKX2-5, NOG, OLFM2, P2RY1, PDE3B, PNP, PPARG, PSG1, PSG4, PSG9, PTGIS, PTK2…
GO:0051239	regulation of multicellular organismal process	GO_BiologicalProcess-EBI-UniProt-GOA-ACAP-ARAP_12.06.2024_00h00	4.05081e-09	4.2817e-06	2.48157e-15	2.97789e-14	[2, 3]	Group11	8.87918	122	[ACVR1C, ADAM12, ADTRP, AFAP1L2, AGTR1, AJAP1, ALX1, AMH, ANXA3, APOE, AQP1, ARG2, BMP2, BST2, C5AR2, CADM1, CARD10, CARD9, CCN4, CCR1, CD74, CD9, CDK18, CNTN1, CXCL12, CYP19A1, DISC1, DLL1, DMD, DOCK8, DSP, EPHA4, F2R, FGF10, FGF16, FOXC2, GAS6, GATA6, GDF5, GDF6, GHR, GPER1, HAND2, HCLS1, HLA-B, HLA-DMB, HLA-DPA1, HLA-DRA, HLA-DRB1, HLA-F, HMSD, HOMER2, HPSE, HYAL1, IGFBP2, IL15, IL18R1, IL1R1,…
GO:0009888	tissue development	GO_BiologicalProcess-EBI-UniProt-GOA-ACAP-ARAP_12.06.2024_00h00	2.80974e-06	0.00292494	2.48157e-15	2.97789e-14	[3]	Group11	9.6875	62	[ACTA2, AJAP1, ALDH1A2, ALX1, BMP2, CCR1, CES1, COL7A1, COL8A1, DACT1, DSP, EPHA4, FERMT1, FGF10, FLG, FOXF1, GAS6, GATA6, GDF5, GDF6, GLI2, HAND1, HPSE, HYAL1, ITGA2, IVL, KBTBD8, LAMA3, LAMB3, LFNG, LOXL3, MARK1, MARVELD2, MEF2C, MET, MSTN, MYL3, MYOCD, NEBL, NKX2-5, NKX2-6, OPN3, PAX6, PAX8, PDGFA, RGCC, RIPK4, ROBO4, SFRP2, SFRP4, SNAI1, SOX18, SOX6, SULT1B1, TBX18, TFAP2A, TRIM16, UPK1A, WNT…
GO:0030154	cell differentiation	GO_BiologicalProcess-EBI-UniProt-GOA-ACAP-ARAP_12.06.2024_00h00	6.07267e-10	6.42489e-07	2.48157e-15	2.97789e-14	[3]	Group11	9.33442	115	[ACTA2, ACVR1C, ADGRB3, ADRA2C, AGTR1, AJAP1, ALX1, ANKRD2, APOE, ASIC2, BMP2, CAMK1D, CCN4, CCR1, CD74, CD9, CES1, CHD7, CHRD, COL7A1, COL8A1, CPNE5, CYP24A1, DISC1, DNALI1, DPY19L2, DSP, EFNB2, EPHA4, EPHA5, GAS6, GATA6, GDF5, GDF6, GPER1, HAND1, HCLS1, HLA-B, HLA-DRA, HLA-DRB1, IL15, ITGA2, ITM2C, IVL, KBTBD8, L1CAM, L3MBTL1, LAMA3, LAMB3, LGI1, LMO3, LOXL3, LYN, MAF, MAP2, MAPT, MARK1, MARVEL…
GO:0048513	animal organ development	GO_BiologicalProcess-EBI-UniProt-GOA-ACAP-ARAP_12.06.2024_00h00	1.5293e-08	1.61188e-05	2.48157e-15	2.97789e-14	[3]	Group11	10.2426	76	[ACTA2, ADAM19, ADAP2, AGTR1, AJAP1, ALX1, AQP1, BMP2, CCR1, CHD7, CHRDL1, CPE, CYP26B1, DKK3, DSP, EPHA4, FBN2, FGF10, FLG, FOXC2, FOXF1, FOXP2, FZD4, GAS6, GATA6, GDF5, GDF6, GLI2, GPER1, HAND1, HAND2, HPSE, HYAL1, IVL, KBTBD8, LEP, LOXL3, MARK1, MEF2C, MET, MSTN, MYL3, MYOCD, NEBL, NKX2-5, NKX2-6, NOG, NOTCH2NLA, OPN3, PAX6, PAX8, PCSK5, PDGFA, PLCE1, RARRES2, RGCC, SEMA3A, SEMA3E, SFRP2, SFRP…
GO:0048646	anatomical structure formation involved in morphogenesis	GO_BiologicalProcess-EBI-UniProt-GOA-ACAP-ARAP_12.06.2024_00h00	3.11007e-05	0.0316294	2.48157e-15	2.97789e-14	[2, 3, 4]	Group11	10.0897	45	[ADAM12, ADGRB3, ADTRP, AGTR1, ANXA3, AQP1, BMP2, CARD10, CDH13, CNTN1, COL7A1, COL8A1, EFNB2, FGF16, FOXC2, GATA6, HAND1, HOXB13, HYAL1, ITGA2, JUP, KBTBD8, LAMA3, LAMB3, LEP, LFNG, MCAM, MYOM2, NEBL, NGFR, PDE3B, PPARG, PSG1, PTGIS, RGCC, RIPOR2, SEMA6A, SMOC2, SOX18, STAB1, TEK, TENM4, TFAP2A, TGM2, WNT5A]
GO:0051094	positive regulation of developmental process	GO_BiologicalProcess-EBI-UniProt-GOA-ACAP-ARAP_12.06.2024_00h00	1.56434e-07	0.000164255	2.48157e-15	2.97789e-14	[2, 3, 4]	Group11	10.8411	58	[ADAM12, ADRA2C, AGTR1, ALX1, ANXA3, APOE, AQP1, ASIC2, BMP2, CCN4, CCR1, CD74, CNTN1, CPNE5, CXCL12, DISC1, GAS6, GATA6, GDF5, GDF6, GHR, GPER1, HCLS1, HLA-DRA, HLA-DRB1, HYAL1, JUP, LEP, LMO3, MAPT, MEF2C, MYOCD, NKX2-5, OLFM2, PNP, PSG1, PTGIS, PTN, RGCC, RIMS1, RIPOR2, SCIN, SFRP2, SFRP4, SMOC2, SNAI1, SOX11, SOX6, SRY, SYNDIG1, SYT1, TEK, TFAP2A, TGM2, TRIM16, UNC13A, WNT4, WNT5A]
GO:0051240	positive regulation of multicellular organismal process	GO_BiologicalProcess-EBI-UniProt-GOA-ACAP-ARAP_12.06.2024_00h00	4.76389e-07	0.000498303	2.48157e-15	2.97789e-14	[2, 3, 4]	Group11	9.65147	72	[ADAM12, AFAP1L2, ALX1, AMH, ANXA3, APOE, AQP1, BMP2, CADM1, CARD9, CCR1, CD74, CDK18, CNTN1, CXCL12, CYP19A1, DISC1, DOCK8, F2R, FGF10, GAS6, GATA6, GDF5, GDF6, GHR, GPER1, HAND2, HCLS1, HLA-DMB, HLA-DPA1, HLA-DRA, HLA-DRB1, HLA-F, HMSD, HPSE, HYAL1, IGFBP2, IL15, IL18R1, IL1R1, IL33, INHBB, IRF4, JUP, LEP, LIPG, MAPT, MEF2C, MYOCD, OAS2, OAS3, PNP, POLR3G, PSG1, PTGIS, PTN, RGCC, SMOC2, SNAI1, …
GO:0035295	tube development	GO_BiologicalProcess-EBI-UniProt-GOA-ACAP-ARAP_12.06.2024_00h00	7.73825e-06	0.00799361	2.48157e-15	2.97789e-14	[3, 4]	Group11	10.8247	42	[ADAM12, ADTRP, AGTR1, ALDH1A2, ANXA3, AQP1, BMP2, CARD10, CDH13, CNTN1, DACT1, EFNB2, FGF10, FGF16, FOXF1, GATA6, HOXB13, HYAL1, JUP, LEP, MCAM, MET, NGFR, NKX2-6, PAX8, PCSK5, PDE3B, PPARG, PSG1, PTGIS, RARRES2, RGCC, SEMA6A, SMOC2, SOX18, STAB1, TBX18, TEK, TGM2, WNT4, WNT5A, XDH]
GO:0045595	regulation of cell differentiation	GO_BiologicalProcess-EBI-UniProt-GOA-ACAP-ARAP_12.06.2024_00h00	1.19639e-05	0.0122749	2.48157e-15	2.97789e-14	[3, 4]	Group11	9.6831	55	[ADRA2C, AGTR1, AJAP1, ALX1, ANKRD2, ASIC2, BMP2, CCN4, CCR1, CD74, CHRD, DISC1, EPHA4, GAS6, GDF5, GDF6, GPER1, HCLS1, HLA-B, HLA-DRA, HLA-DRB1, L3MBTL1, LMO3, LOXL3, MAPT, MARK1, MEF2C, MSTN, MYB, MYOCD, NKX2-5, NOG, OLFM2, PNP, PPARG, PSG4, PSG9, PTK2B, PTN, RGCC, RIPOR2, SCIN, SFRP2, SFRP4, SMAD6, SMOC1, SNAI1, SOX11, SOX6, TFAP2A, TGM2, TRIM16, WNT4, WNT5A, XDH]
GO:0048468	cell development	GO_BiologicalProcess-EBI-UniProt-GOA-ACAP-ARAP_12.06.2024_00h00	1.15632e-05	0.0118754	2.48157e-15	2.97789e-14	[3, 4]	Group11	9.15594	64	[ACTA2, APOE, ASIC2, BMP2, CAMK1D, CCR1, CD74, CHD7, CPNE5, DISC1, DNALI1, DPY19L2, EFNB2, EPHA5, GAS6, HCLS1, HLA-B, HLA-DRA, HLA-DRB1, IL15, ITM2C, KBTBD8, L1CAM, L3MBTL1, LGI1, LOXL3, LYN, MAF, MAP2, MAPT, MARVELD2, MET, MOCOS, MOV10L1, MYB, MYOM2, NEBL, OSCAR, PAX6, PIR, PLXNB3, PNP, PPARG, PSG4, PSG9, PTK2B, PTN, RIMS1, ROBO4, SCIN, SEMA3A, SEMA3E, SOX11, SOX18, SYT1, TBX18, TCP11, TENM4, TG…
GO:0048731	system development	GO_BiologicalProcess-EBI-UniProt-GOA-ACAP-ARAP_12.06.2024_00h00	5.78752e-14	6.13477e-11	2.48157e-15	2.97789e-14	[3, 4]	Group11	10.6061	119	[ACKR3, ACTA2, ADAM12, ADAP2, ADRA2C, ADTRP, AGTR1, ALDH1A2, ANXA3, APOE, AQP1, B3GNT5, BMP2, CAMK1D, CARD10, CD9, CDH13, CDK18, CHD7, CHRD, CHRDL1, CNTN1, CPE, CPNE5, CXCL12, CYP26B1, DACT1, DISC1, DKK3, EFNB2, EPHA5, FBN2, FGF10, FGF16, FOXC2, FOXF1, FOXP2, FZD4, GATA6, GDF5, GDF6, GLRB, GPER1, HAND1, HAND2, HLA-B, HOXB13, HYAL1, ITM2C, JUP, L1CAM, LEP, LGI1, LYN, MAP2, MAPT, MCAM, MDGA1, MEF2C…
GO:2000026	regulation of multicellular organismal development	GO_BiologicalProcess-EBI-UniProt-GOA-ACAP-ARAP_12.06.2024_00h00	1.18158e-06	0.00123357	2.48157e-15	2.97789e-14	[3, 4]	Group11	10.4167	55	[ADAM12, AJAP1, ANXA3, AQP1, BMP2, CCR1, CD74, CDK18, CNTN1, CXCL12, DISC1, FGF16, GAS6, GATA6, GDF5, GDF6, HCLS1, HLA-B, HLA-DRA, HLA-DRB1, HPSE, HYAL1, JUP, L3MBTL1, LEP, LOXL3, MAPT, MYB, PDE3B, PNP, PPARG, PSG1, PSG4, PSG9, PTGIS, PTK2B, PTN, RGCC, SCIN, SEMA6A, SFRP4, SMOC2, SOX11, SOX6, STAB1, SYNDIG1, TEK, TENM4, TFAP2A, TGM2, TRIM16, TYMP, WNT4, WNT5A, XDH]
GO:0045597	positive regulation of cell differentiation	GO_BiologicalProcess-EBI-UniProt-GOA-ACAP-ARAP_12.06.2024_00h00	4.2964e-05	0.0434795	2.48157e-15	2.97789e-14	[3, 4, 5]	Group11	10.8025	35	[ADRA2C, AGTR1, ALX1, ASIC2, BMP2, CCN4, CCR1, CD74, DISC1, GAS6, GDF5, GDF6, GPER1, HCLS1, HLA-DRA, HLA-DRB1, LMO3, MAPT, MEF2C, MYOCD, NKX2-5, OLFM2, PNP, PTN, RGCC, RIPOR2, SCIN, SFRP2, SFRP4, SNAI1, SOX11, SOX6, TGM2, TRIM16, WNT4]
GO:0007399	nervous system development	GO_BiologicalProcess-EBI-UniProt-GOA-ACAP-ARAP_12.06.2024_00h00	6.08249e-07	0.00063562	2.48157e-15	2.97789e-14	[4, 5]	Group11	10.8333	52	[ACKR3, ADRA2C, ALDH1A2, APOE, AQP1, B3GNT5, BMP2, CAMK1D, CD9, CDK18, CHD7, CHRD, CPNE5, DACT1, DISC1, EFNB2, EPHA5, FOXP2, GLRB, ITM2C, L1CAM, LGI1, LYN, MAP2, MAPT, MDGA1, MEF2C, NKX2-5, NOG, NOTCH2NLA, PAX6, PAX8, PLXNB3, PRPS1, PTK2B, PTN, PTPRD, RIMS1, SEMA3A, SEMA3E, SLC2A1, SOX11, SOX6, SYNDIG1, SYT1, TENM4, TGM2, TUBB2B, TYMP, UNC13A, ZIC1, ZNF804A]
GO:0072359	circulatory system development	GO_BiologicalProcess-EBI-UniProt-GOA-ACAP-ARAP_12.06.2024_00h00	4.12616e-09	4.35722e-06	2.48157e-15	2.97789e-14	[4, 5]	Group11	12.095	56	[ACTA2, ADAM12, ADAP2, ADTRP, AGTR1, ANXA3, AQP1, BMP2, CARD10, CDH13, CHD7, CNTN1, CPE, CXCL12, EFNB2, FGF16, FOXC2, FOXF1, FZD4, GATA6, GPER1, HAND1, HAND2, HOXB13, HYAL1, JUP, LEP, MCAM, MEF2C, MYL3, MYOCD, NEBL, NGFR, NKX2-5, NKX2-6, PAX6, PDE3B, PDGFA, PPARG, PSG1, PTGIS, RGCC, SEMA6A, SFRP2, SMAD6, SMOC2, SOX18, SOX6, STAB1, TBX18, TEK, TGM2, WNT4, WNT5A, XDH, ZFPM2]
GO:0001944	vasculature development	GO_BiologicalProcess-EBI-UniProt-GOA-ACAP-ARAP_12.06.2024_00h00	5.71155e-06	0.00592287	2.48157e-15	2.97789e-14	[4, 5, 6]	Group11	11.1732	40	[ACTA2, ADAM12, ADTRP, AGTR1, ANXA3, AQP1, BMP2, CARD10, CDH13, CNTN1, CXCL12, EFNB2, FGF16, FOXC2, FOXF1, FZD4, GATA6, GPER1, HOXB13, HYAL1, JUP, LEP, MCAM, NGFR, PAX6, PDE3B, PDGFA, PPARG, PSG1, PTGIS, RGCC, SEMA6A, SMOC2, SOX18, STAB1, TEK, TGM2, WNT4, WNT5A, XDH]
GO:0007507	heart development	GO_BiologicalProcess-EBI-UniProt-GOA-ACAP-ARAP_12.06.2024_00h00	4.75731e-06	0.00493808	2.48157e-15	2.97789e-14	[4, 5, 6]	Group11	15.9091	21	[ADAP2, BMP2, CHD7, CPE, FOXC2, FOXF1, GATA6, GPER1, HAND1, HAND2, MEF2C, MYL3, MYOCD, NEBL, NKX2-5, NKX2-6, SFRP2, SMAD6, SOX6, TBX18, ZFPM2]
GO:0001568	blood vessel development	GO_BiologicalProcess-EBI-UniProt-GOA-ACAP-ARAP_12.06.2024_00h00	2.90712e-05	0.0296236	2.48157e-15	2.97789e-14	[3, 5, 6, 7]	Group11	10.8761	36	[ACTA2, ADAM12, ADTRP, AGTR1, ANXA3, AQP1, CARD10, CDH13, CNTN1, EFNB2, FGF16, FOXF1, GATA6, GPER1, HOXB13, HYAL1, JUP, LEP, MCAM, NGFR, PAX6, PDE3B, PDGFA, PPARG, PSG1, PTGIS, RGCC, SEMA6A, SMOC2, SOX18, STAB1, TEK, TGM2, WNT4, WNT5A, XDH]
