## Supplementary Table S4 GO terms Adgrv1 retina for "The BBS/CCT chaperonin complex ensures the localization of the adhesion G protein-coupled receptor ADGRV1 to primary cilia"

### Sheet: ClueGO Results
Supplementary Table S4: Gene Ontology (GO) term analysis of DEGs in Adgrv1/delTM mouse retinae
ID	Term	Ontology Source	Term PValue	Term PValue Corrected with Bonferroni step down	Group PValue	Group PValue Corrected with Bonferroni step down	GOLevels	GOGroups	% Associated Genes	Nr. Genes	Associated Genes Found
GO:0010657	muscle cell apoptotic process	GO_BiologicalProcess-EBI-UniProt-GOA-ACAP-ARAP_12.06.2024_00h00	5.92627e-05	0.0448618	5.92627e-05	5.92627e-05	[5]	Group00	23.5294	8	[Atf4, Atp2a2, Bmpr1a, Camk2a, Col6a1, Kifap3, Rps6ka2, Trp53]
GO:0045202	synapse	GO_CellularComponent-EBI-UniProt-GOA-ACAP-ARAP_12.06.2024_00h00	1.68344e-09	1.32655e-06	1.68344e-09	1.68344e-08	[3]	Group01	7.77592	93	[Akap7, Amph, Ano2, Ap1g2, Arhgef9, Arr3, Atp2a2, Cacng3, Calm1, Calm2, Camk2a, Cap2, Caprin1, Cdh6, Chrna5, Clstn1, Cltc, Cntn1, Col4a5, Dlg2, Dlgap3, Eif1ax, Eif2s2, Eif2s3x, Eif4g2, Ephb1, Fam171b, Fbxo45, Gabra2, Gabra3, Gabrr1, Git1, Gnat2, Gnb1, Gnb5, Gng4, Hspa8, Ina, Kcnma1, Kcnt1, Kif5b, Kifap3, Kpna2, Large1, Lin7c, Lrfn5, Map1a, Mapk10, Mapt, Nckap1, Nedd4, Nefh, Nefl, Nefm, Npy, Nudt3…
GO:0048666	neuron development	GO_BiologicalProcess-EBI-UniProt-GOA-ACAP-ARAP_12.06.2024_00h00	2.37841e-05	0.0181235	2.37841e-05	9.51364e-05	[4, 5, 7, 8, 9]	Group02	7.10259	63	[Adcy6, Ankrd24, Atf5, Atp7b, B4galt6, Bex1, Bex2, Bicdl1, Cacna1f, Camk2a, Caprin1, Caprin2, Cngb1, Cntn1, Crb1, Cxcl12, Dcdc2a, Dlg2, Dscaml1, Dynlt1b, Ephb1, Fbxo45, Fscn2, Gabrr2, Git1, Gli2, Gnat1, Gnat2, Gpm6a, Impact, Inpp5f, Insm1, Kcnma1, Kcnq3, Kif5c, Mapt, Myt1l, Nedd4, Nefh, Nefl, Nefm, Nell2, Nin, Nptx1, Nr2e3, Nrl, Nyap2, Pafah1b1, Pcdh15, Pou4f1, Ppp3ca, Ptpn11, Ptprf, Rasgrf1, Rbf…
GO:0060052	neurofilament cytoskeleton organization	GO_BiologicalProcess-EBI-UniProt-GOA-ACAP-ARAP_12.06.2024_00h00	4.58755e-05	0.0348195	4.58755e-05	0.000137626	[4, 7]	Group03	45.4545	5	[Atf2, Ina, Nefh, Nefl, Nefm]
GO:1990928	response to amino acid starvation	GO_BiologicalProcess-EBI-UniProt-GOA-ACAP-ARAP_12.06.2024_00h00	4.58755e-05	0.0348195	4.58755e-05	0.000137626	[4]	Group04	45.4545	5	[Atf2, Atf3, Atf4, Cdkn1a, Impact]
GO:0034198	cellular response to amino acid starvation	GO_BiologicalProcess-EBI-UniProt-GOA-ACAP-ARAP_12.06.2024_00h00	4.58755e-05	0.0348195	4.58755e-05	0.000137626	[5]	Group04	45.4545	5	[Atf2, Atf3, Atf4, Cdkn1a, Impact]
GO:0120025	plasma membrane bounded cell projection	GO_CellularComponent-EBI-UniProt-GOA-ACAP-ARAP_12.06.2024_00h00	2.98576e-07	0.000233188	2.98576e-07	2.38861e-06	[3]	Group05	7.07692	92	[Ankrd24, Ano2, Aqp1, Arr3, Arrb1, Atp6v1b2, Atp7b, Calm1, Calm2, Caprin1, Cbarp, Ccdc39, Cdhr1, Cep250, Cfap36, Cfap69, Clcn2, Cnga1, Cngb1, Cpne5, Crb1, Dlg2, Dnah9, Dnai4, Dner, Dynlt1b, Ephb1, Eps15, Fam161a, Fscn2, Gabra2, Git1, Gli2, Gnat1, Gnb1, Gnb5, Gpm6a, Guca1a, Hsp90aa1, Hsp90ab1, Inpp5f, Kcnma1, Kcnq3, Kif5b, Kif5c, Kifap3, Map1a, Mapt, Myh7b, Myo9b, Nckap1, Ncs1, Nedd4, Nefh, Nefl, …
GO:0043005	neuron projection	GO_CellularComponent-EBI-UniProt-GOA-ACAP-ARAP_12.06.2024_00h00	2.98744e-11	2.35709e-08	2.98576e-07	2.38861e-06	[4]	Group05	9.68188	70	[Ankrd24, Ano2, Aqp1, Arr3, Atp7b, Calm1, Calm2, Caprin1, Cbarp, Cdhr1, Cep250, Cnga1, Cngb1, Cpne5, Crb1, Dlg2, Dner, Dynlt1b, Ephb1, Fam161a, Fscn2, Gabra2, Git1, Gnat1, Gnb1, Gnb5, Gpm6a, Guca1a, Hsp90aa1, Hsp90ab1, Inpp5f, Kcnma1, Kcnq3, Kif5b, Kif5c, Kifap3, Map1a, Mapt, Myh7b, Ncs1, Nedd4, Nefh, Nefl, Nefm, Nin, Opn1mw, Osbp2, Pafah1b1, Pcdh15, Pcdh9, Pou4f1, Prom1, Ptpn11, Ptprf, Pvalb, Ra…
GO:0150034	distal axon	GO_CellularComponent-EBI-UniProt-GOA-ACAP-ARAP_12.06.2024_00h00	1.31701e-05	0.0100751	2.98576e-07	2.38861e-06	[2, 6]	Group05	12.7517	19	[Calm1, Calm2, Cbarp, Dynlt1b, Git1, Gpm6a, Hsp90aa1, Hsp90ab1, Kcnma1, Kif5c, Myh7b, Nin, Pcdh9, Ptpn11, Rasgrf1, Rufy3, Slc4a10, Tpm3, Tspoap1]
GO:0030424	axon	GO_CellularComponent-EBI-UniProt-GOA-ACAP-ARAP_12.06.2024_00h00	2.38506e-07	0.000186512	2.98576e-07	2.38861e-06	[5]	Group05	10.5882	36	[Aqp1, Calm1, Calm2, Cbarp, Dlg2, Dynlt1b, Ephb1, Gabra2, Git1, Gpm6a, Hsp90aa1, Hsp90ab1, Inpp5f, Kcnma1, Kcnq3, Kif5c, Map1a, Mapt, Myh7b, Ncs1, Nefh, Nefl, Nefm, Nin, Pcdh9, Ptpn11, Pvalb, Rasgrf1, Rufy3, Scn1a, Slc38a1, Slc4a10, Stx1b, Syt2, Tpm3, Tspoap1]
GO:0006810	transport	GO_BiologicalProcess-EBI-UniProt-GOA-ACAP-ARAP_12.06.2024_00h00	3.20347e-05	0.0243784	4.8121e-05	9.62419e-05	[3]	Group06	5.83372	127	[Agt, Amph, Ano2, Aqp1, Arr3, Arrb1, Atf2, Atf4, Atp2a2, Atp6ap2, Atp6v1b2, Atp6v1c1, Atp7b, Bicdl1, C2cd5, Cacna1f, Calm1, Calm2, Calr, Camk2a, Canx, Cbarp, Ccdc39, Cdkn1a, Chuk, Clcn2, Clstn1, Cngb1, Cntn1, Col6a1, Cxcl12, Dlg2, Dmpk, Dnah9, Eprs, Eps15, Fbxo45, Fgf12, Gabra3, Gabrr1, Gckr, Git1, Gnat1, Gnat2, Hspa8, Hspa9, Ifi27, Ikbkb, Inpp5f, Ipo7, Kcnip4, Kcnma1, Kcnq3, Khdrbs1, Kif5b, Kif5…
GO:0051649	establishment of localization in cell	GO_BiologicalProcess-EBI-UniProt-GOA-ACAP-ARAP_12.06.2024_00h00	1.51573e-05	0.0115802	4.8121e-05	9.62419e-05	[3]	Group06	6.97211	70	[Amph, Ano2, Aqp1, Arrb1, Atf2, Atp2a2, Atp6ap2, Atp6v1b2, Atp6v1c1, Atp7b, Bicdl1, Calm1, Calm2, Camk2a, Canx, Ccdc39, Cdkn1a, Dlg2, Dnah9, Dynlt1b, Fbxo45, Gckr, Git1, Hspa9, Ifi27, Inpp5f, Ipo7, Kcnq3, Khdrbs1, Kif5b, Kif5c, Kifap3, Kpna2, Large1, Lin7c, Map1a, Mapt, Nedd4, Nefm, Npm1, Pafah1b1, Per2, Ppp3ca, Ppp3r1, Prkar1b, Ptpn11, Rab14, Rab7, Rapgef4, Reep1, Rpgr, Rph3a, Rufy3, Sar1a, Scn1…
GO:0046907	intracellular transport	GO_BiologicalProcess-EBI-UniProt-GOA-ACAP-ARAP_12.06.2024_00h00	6.2592e-05	0.0473195	4.8121e-05	9.62419e-05	[3, 4]	Group06	8.26087	38	[Atf2, Atp2a2, Bicdl1, Cdkn1a, Dlg2, Gckr, Hspa9, Ifi27, Inpp5f, Ipo7, Kcnq3, Khdrbs1, Kif5b, Kif5c, Kifap3, Kpna2, Large1, Map1a, Mapt, Nefm, Npm1, Pafah1b1, Ppp3ca, Ppp3r1, Ptpn11, Rab14, Rab7, Reep1, Rpgr, Rufy3, Sar1a, Sfpq, Sqstm1, Trak2, Trarg1, Trp53, Vps35, Xpo6]
GO:0099003	vesicle-mediated transport in synapse	GO_BiologicalProcess-EBI-UniProt-GOA-ACAP-ARAP_12.06.2024_00h00	1.2037e-05	0.00922032	4.8121e-05	9.62419e-05	[3, 5]	Group06	11.0599	24	[Amph, Atp2a2, Atp6ap2, Atp6v1b2, Atp6v1c1, Calm1, Calm2, Camk2a, Canx, Clstn1, Fbxo45, Git1, Ppp3r1, Prkar1b, Ptpn11, Rab7, Rapgef4, Rph3a, Stx1b, Sv2b, Sv2c, Syt2, Vamp1, Vps35]
GO:0015804	neutral amino acid transport	GO_BiologicalProcess-EBI-UniProt-GOA-ACAP-ARAP_12.06.2024_00h00	3.09347e-06	0.00239434	3.10316e-06	1.55158e-05	[6]	Group07	29.0323	9	[Nfe2l1, Slc1a4, Slc38a1, Slc38a2, Slc38a3, Slc6a7, Slc7a11, Slc7a5, Slc7a8]
GO:0015807	L-amino acid transport	GO_BiologicalProcess-EBI-UniProt-GOA-ACAP-ARAP_12.06.2024_00h00	1.07671e-05	0.00827989	3.10316e-06	1.55158e-05	[5, 6, 7]	Group07	18.75	12	[Gnat2, Per2, Slc17a6, Slc1a4, Slc38a1, Slc38a2, Slc38a3, Slc6a7, Slc7a1, Slc7a11, Slc7a5, Slc7a8]
GO:1902475	L-alpha-amino acid transmembrane transport	GO_BiologicalProcess-EBI-UniProt-GOA-ACAP-ARAP_12.06.2024_00h00	1.09434e-05	0.00840451	3.10316e-06	1.55158e-05	[4, 5, 6, 7, 8]	Group07	20.3704	11	[Per2, Slc17a6, Slc1a4, Slc38a1, Slc38a2, Slc38a3, Slc6a7, Slc7a1, Slc7a11, Slc7a5, Slc7a8]
GO:0015179	L-amino acid transmembrane transporter activity	GO_BiologicalProcess-EBI-UniProt-GOA-ACAP-ARAP_12.06.2024_00h00	1.19945e-05	0.00919975	3.10316e-06	1.55158e-05	[5, 6, 7, 8, 9]	Group07	25	9	[Slc17a6, Slc1a4, Slc38a1, Slc38a2, Slc38a3, Slc6a7, Slc7a1, Slc7a5, Slc7a8]
GO:0016875	ligase activity, forming carbon-oxygen bonds	GO_MolecularFunction-EBI-UniProt-GOA-ACAP-ARAP_12.06.2024_00h00	9.17867e-07	0.000714101	1.94831e-06	1.36381e-05	[3]	Group08	60	6	[Aars, Eprs, Gars, Iars, Rars, Tars]
GO:0043038	amino acid activation	GO_BiologicalProcess-EBI-UniProt-GOA-ACAP-ARAP_12.06.2024_00h00	1.94831e-06	0.00151383	1.94831e-06	1.36381e-05	[4]	Group08	54.5455	6	[Aars, Eprs, Gars, Iars, Rars, Tars]
GO:0004812	aminoacyl-tRNA ligase activity	GO_MolecularFunction-EBI-UniProt-GOA-ACAP-ARAP_12.06.2024_00h00	9.17867e-07	0.000714101	1.94831e-06	1.36381e-05	[4, 5]	Group08	60	6	[Aars, Eprs, Gars, Iars, Rars, Tars]
GO:0043039	tRNA aminoacylation	GO_BiologicalProcess-EBI-UniProt-GOA-ACAP-ARAP_12.06.2024_00h00	9.17867e-07	0.000714101	1.94831e-06	1.36381e-05	[5, 7, 8]	Group08	60	6	[Aars, Eprs, Gars, Iars, Rars, Tars]
GO:0006418	tRNA aminoacylation for protein translation	GO_BiologicalProcess-EBI-UniProt-GOA-ACAP-ARAP_12.06.2024_00h00	9.17867e-07	0.000714101	1.94831e-06	1.36381e-05	[5, 6, 7, 8, 9]	Group08	60	6	[Aars, Eprs, Gars, Iars, Rars, Tars]
GO:0007267	cell-cell signaling	GO_BiologicalProcess-EBI-UniProt-GOA-ACAP-ARAP_12.06.2024_00h00	2.47219e-06	0.00191842	2.47219e-06	1.48332e-05	[3, 4]	Group09	7.59193	64	[Agt, Akap7, Aqp1, Arrb1, Atf4, Atp2a2, Camk2a, Chrna5, Clstn1, Dcdc2a, Dlg2, Dlgap3, Dmpk, Ephb1, Fbxo45, Fgf12, Gabra3, Gabrr1, Gabrr2, Git1, Gnat1, Hapln4, Ina, Kcnma1, Kcnq3, Kif5b, Kpna2, Kras, Large1, Lin7c, Map1a, Nefh, Nefl, Npy, P2rx2, Pafah1b1, Per2, Plat, Ppp3ca, Ppp3r1, Prkar1a, Prkar1b, Prkar2a, Ptges3, Ptpn11, Pvalb, Rapgef4, Rasd2, Rasgrf1, Rasgrf2, Rph3a, Slc16a1, Slc38a1, Slc4a10…
GO:0099536	synaptic signaling	GO_BiologicalProcess-EBI-UniProt-GOA-ACAP-ARAP_12.06.2024_00h00	1.71832e-07	0.000134545	2.47219e-06	1.48332e-05	[4, 5]	Group09	8.93471	52	[Akap7, Atf4, Atp2a2, Camk2a, Chrna5, Clstn1, Dcdc2a, Dlg2, Dlgap3, Dmpk, Ephb1, Fbxo45, Fgf12, Gabra3, Gabrr1, Git1, Hapln4, Ina, Kcnma1, Kcnq3, Kif5b, Kpna2, Kras, Large1, Lin7c, Map1a, Nefh, Nefl, Npy, P2rx2, Pafah1b1, Plat, Ppp3ca, Ppp3r1, Prkar1b, Prkar2a, Ptpn11, Pvalb, Rasd2, Rasgrf1, Rasgrf2, Rph3a, Slc38a1, Slc4a10, Slc7a11, Sqstm1, Stx1b, Sv2b, Sv2c, Syt2, Vamp1, Vps35]
GO:0099177	regulation of trans-synaptic signaling	GO_BiologicalProcess-EBI-UniProt-GOA-ACAP-ARAP_12.06.2024_00h00	6.25165e-06	0.00482002	2.47219e-06	1.48332e-05	[3, 4, 5, 6, 7]	Group09	9.1358	37	[Akap7, Atf4, Atp2a2, Camk2a, Chrna5, Clstn1, Dlgap3, Dmpk, Ephb1, Fbxo45, Gabrr1, Git1, Ina, Kcnq3, Kif5b, Kras, Large1, Map1a, Nefh, Nefl, Pafah1b1, Plat, Ppp3ca, Ppp3r1, Prkar1b, Prkar2a, Ptpn11, Rasgrf1, Rasgrf2, Slc38a1, Slc4a10, Slc7a11, Sqstm1, Stx1b, Sv2b, Sv2c, Vps35]
GO:0099537	trans-synaptic signaling	GO_BiologicalProcess-EBI-UniProt-GOA-ACAP-ARAP_12.06.2024_00h00	3.79029e-07	0.000295264	2.47219e-06	1.48332e-05	[5, 6]	Group09	8.86525	50	[Akap7, Atf4, Atp2a2, Camk2a, Chrna5, Clstn1, Dcdc2a, Dlg2, Dlgap3, Dmpk, Ephb1, Fbxo45, Fgf12, Gabra3, Gabrr1, Git1, Hapln4, Ina, Kcnma1, Kcnq3, Kif5b, Kras, Large1, Lin7c, Map1a, Nefh, Nefl, P2rx2, Pafah1b1, Plat, Ppp3ca, Ppp3r1, Prkar1b, Prkar2a, Ptpn11, Pvalb, Rasd2, Rasgrf1, Rasgrf2, Rph3a, Slc38a1, Slc4a10, Slc7a11, Sqstm1, Stx1b, Sv2b, Sv2c, Syt2, Vamp1, Vps35]
GO:0050804	modulation of chemical synaptic transmission	GO_BiologicalProcess-EBI-UniProt-GOA-ACAP-ARAP_12.06.2024_00h00	5.95252e-06	0.00459534	2.47219e-06	1.48332e-05	[4, 5, 6, 7, 8, 9]	Group09	9.15842	37	[Akap7, Atf4, Atp2a2, Camk2a, Chrna5, Clstn1, Dlgap3, Dmpk, Ephb1, Fbxo45, Gabrr1, Git1, Ina, Kcnq3, Kif5b, Kras, Large1, Map1a, Nefh, Nefl, Pafah1b1, Plat, Ppp3ca, Ppp3r1, Prkar1b, Prkar2a, Ptpn11, Rasgrf1, Rasgrf2, Slc38a1, Slc4a10, Slc7a11, Sqstm1, Stx1b, Sv2b, Sv2c, Vps35]
GO:0098916	anterograde trans-synaptic signaling	GO_BiologicalProcess-EBI-UniProt-GOA-ACAP-ARAP_12.06.2024_00h00	3.10454e-07	0.000242154	2.47219e-06	1.48332e-05	[6, 7]	Group09	8.96057	50	[Akap7, Atf4, Atp2a2, Camk2a, Chrna5, Clstn1, Dcdc2a, Dlg2, Dlgap3, Dmpk, Ephb1, Fbxo45, Fgf12, Gabra3, Gabrr1, Git1, Hapln4, Ina, Kcnma1, Kcnq3, Kif5b, Kras, Large1, Lin7c, Map1a, Nefh, Nefl, P2rx2, Pafah1b1, Plat, Ppp3ca, Ppp3r1, Prkar1b, Prkar2a, Ptpn11, Pvalb, Rasd2, Rasgrf1, Rasgrf2, Rph3a, Slc38a1, Slc4a10, Slc7a11, Sqstm1, Stx1b, Sv2b, Sv2c, Syt2, Vamp1, Vps35]
GO:0007268	chemical synaptic transmission	GO_BiologicalProcess-EBI-UniProt-GOA-ACAP-ARAP_12.06.2024_00h00	3.10454e-07	0.000242154	2.47219e-06	1.48332e-05	[7, 8]	Group09	8.96057	50	[Akap7, Atf4, Atp2a2, Camk2a, Chrna5, Clstn1, Dcdc2a, Dlg2, Dlgap3, Dmpk, Ephb1, Fbxo45, Fgf12, Gabra3, Gabrr1, Git1, Hapln4, Ina, Kcnma1, Kcnq3, Kif5b, Kras, Large1, Lin7c, Map1a, Nefh, Nefl, P2rx2, Pafah1b1, Plat, Ppp3ca, Ppp3r1, Prkar1b, Prkar2a, Ptpn11, Pvalb, Rasd2, Rasgrf1, Rasgrf2, Rph3a, Slc38a1, Slc4a10, Slc7a11, Sqstm1, Stx1b, Sv2b, Sv2c, Syt2, Vamp1, Vps35]
GO:0007602	phototransduction	GO_BiologicalProcess-EBI-UniProt-GOA-ACAP-ARAP_12.06.2024_00h00	6.75003e-06	0.00519752	9.24905e-09	8.32415e-08	[3, 4, 5, 6]	Group10	36.8421	7	[Arrb1, Cngb1, Gnat1, Gnat2, Guca1a, Pcp2, Rcvrn]
GO:0009583	detection of light stimulus	GO_BiologicalProcess-EBI-UniProt-GOA-ACAP-ARAP_12.06.2024_00h00	1.19945e-05	0.00919975	9.24905e-09	8.32415e-08	[4, 5]	Group10	25	9	[Arrb1, Cep250, Cngb1, Crb1, Gnat1, Gnat2, Guca1a, Pcp2, Rcvrn]
GO:0050953	sensory perception of light stimulus	GO_BiologicalProcess-EBI-UniProt-GOA-ACAP-ARAP_12.06.2024_00h00	4.02136e-06	0.00310851	9.24905e-09	8.32415e-08	[5]	Group10	17.7215	14	[Cacna1f, Cep250, Cngb1, Crb1, Gabrr2, Gnat1, Gnat2, Guca1a, Pcdh15, Rcvrn, Rdh12, Rpgr, Rpgrip1, Slc4a10]
GO:0097730	non-motile cilium	GO_CellularComponent-EBI-UniProt-GOA-ACAP-ARAP_12.06.2024_00h00	1.11932e-07	8.78668e-05	9.24905e-09	8.32415e-08	[5]	Group10	15.9091	21	[Ano2, Arr3, Cdhr1, Cep250, Cfap69, Cnga1, Cngb1, Crb1, Fam161a, Gnat1, Gnb1, Guca1a, Kifap3, Map1a, Opn1mw, Pcdh15, Prom1, Rp1l1, Rpgr, Rpgrip1, Ttll7]
GO:0001750	photoreceptor outer segment	GO_CellularComponent-EBI-UniProt-GOA-ACAP-ARAP_12.06.2024_00h00	1.37508e-07	0.000107807	9.24905e-09	8.32415e-08	[2, 6, 8]	Group10	21.4286	15	[Arr3, Cdhr1, Cep250, Cnga1, Cngb1, Crb1, Gnat1, Gnb1, Guca1a, Kifap3, Map1a, Opn1mw, Pcdh15, Prom1, Rp1l1]
GO:0007601	visual perception	GO_BiologicalProcess-EBI-UniProt-GOA-ACAP-ARAP_12.06.2024_00h00	2.93049e-06	0.00227113	9.24905e-09	8.32415e-08	[6]	Group10	18.1818	14	[Cacna1f, Cep250, Cngb1, Crb1, Gabrr2, Gnat1, Gnat2, Guca1a, Pcdh15, Rcvrn, Rdh12, Rpgr, Rpgrip1, Slc4a10]
GO:0097731	9+0 non-motile cilium	GO_CellularComponent-EBI-UniProt-GOA-ACAP-ARAP_12.06.2024_00h00	7.49653e-08	5.89977e-05	9.24905e-09	8.32415e-08	[6]	Group10	17.757	19	[Arr3, Cdhr1, Cep250, Cnga1, Cngb1, Crb1, Fam161a, Gnat1, Gnb1, Guca1a, Kifap3, Map1a, Opn1mw, Pcdh15, Prom1, Rp1l1, Rpgr, Rpgrip1, Ttll7]
GO:0097733	photoreceptor cell cilium	GO_CellularComponent-EBI-UniProt-GOA-ACAP-ARAP_12.06.2024_00h00	8.19911e-08	6.4445e-05	9.24905e-09	8.32415e-08	[5, 7]	Group10	18.5567	18	[Arr3, Cdhr1, Cep250, Cnga1, Cngb1, Crb1, Fam161a, Gnat1, Gnb1, Guca1a, Kifap3, Map1a, Opn1mw, Pcdh15, Prom1, Rp1l1, Rpgr, Rpgrip1]
GO:0046530	photoreceptor cell differentiation	GO_BiologicalProcess-EBI-UniProt-GOA-ACAP-ARAP_12.06.2024_00h00	5.64937e-05	0.0428222	9.24905e-09	8.32415e-08	[5, 7, 8, 9]	Group10	16	12	[Cngb1, Crb1, Fscn2, Gabrr2, Gnat1, Gnat2, Nr2e3, Nrl, Prom1, Rp1l1, Rpgr, Rpgrip1]
GO:0042461	photoreceptor cell development	GO_BiologicalProcess-EBI-UniProt-GOA-ACAP-ARAP_12.06.2024_00h00	1.88398e-05	0.0143748	9.24905e-09	8.32415e-08	[5, 6, 8, 9, 10]	Group10	19.2982	11	[Cngb1, Crb1, Fscn2, Gabrr2, Gnat1, Gnat2, Nr2e3, Nrl, Rp1l1, Rpgr, Rpgrip1]
GO:0042462	eye photoreceptor cell development	GO_BiologicalProcess-EBI-UniProt-GOA-ACAP-ARAP_12.06.2024_00h00	3.70749e-05	0.0281769	9.24905e-09	8.32415e-08	[6, 7, 8, 9, 10, 11]	Group10	21.9512	9	[Crb1, Fscn2, Gabrr2, Gnat1, Gnat2, Nr2e3, Nrl, Rpgr, Rpgrip1]
